# Autophagy as a regulatory node integrating the carbon/nitrogen ratio with the auxin-driven chloronema-to-caulonema transition in *Physcomitrium patens*

**DOI:** 10.64898/2025.12.28.696759

**Authors:** Georgina Pettinari, Franco Liberatore, Veronica Mary, Martin Theumer, German Robert, Magdalena Bezanilla, Ramiro Lascano, Laura Saavedra

## Abstract

Plants, as sessile living systems, have the capacity to respond to both internal and external signals by modulating their growth and developmental programs. Autophagy is a recycling process which is known to respond to these signals, yet its role as an integrative regulatory node coordinating environmental inputs and developmental outputs remains underexplored, particularly outside model angiosperms like *Arabidopsis thaliana*. Here, we investigate how the fluctuating supply of carbon and nitrogen modulates autophagy in relation to the auxin-driven chloronema-to-caulonema transition in the bryophyte *Physcomitrium patens*. We show that autophagy-deficient mutants display a loss of coordinated plasticity in response to the changing C/N supply ratio, exhibiting an initially enhanced yet ultimately unsustainable response to nitrogen deficiency alongside attenuated responses to external sucrose. These altered responses reflect a modified basal state in the mutants, evidenced by higher intrinsic caulonemal growth, sucrose accumulation, altered auxin homeostasis, and differential auxin-related gene expression. Consistent with this, exogenous auxin elicits a diminished developmental response but accelerates senescence in the mutants. Finally, we demonstrate how autophagic flux is dynamically modulated by the C/N supply ratio and show that it is activated when this ratio is most unbalanced. We propose that high autophagic activity is associated with chloroplast-rich chloronemal cells, whereas caulonemata-inducing conditions decrease autophagic flux. This implies a cell-type-specific modulation of autophagy, where it is negatively correlated with caulonemal development. Together, our findings identify autophagy as a key regulator within the system that modulates ordered and adaptive responses to both external nutrient availability and internal hormonal signaling.

**HIGHLIGHTS:** Autophagy coordinates carbon/nitrogen supply with developmental programs in *P. patens*.

Autophagy negatively correlates with auxin-driven caulonemal development.

Autophagy-deficient mutants lose coordinated plasticity.

*atg* mutants exhibit a modified basal state with altered sugar and auxin profiles.
