## Supplementary material for "Autophagy as a regulatory node integrating the carbon/nitrogen ratio with the auxin-driven chloronema-to-caulonema transition in *Physcomitrium patens*": List of primers used in this study

### Sheet: Hoja 1
Generation of atg14 mutants using HR
Name	Sequence 5' --> 3'	Target	Comment
LSA98	atatCTCGAGGTTGCAGTGAAGAAATGGAAGTG	Pp3c5_11170V3.1, 5g PpATG14 ko_F	ko vector pUBW302 (XhoI)
LSA99	atatAAGCTTGTGAAAGACGCGCAATACACTCA	Pp3c5_11170V3.1, 5g PpATG14 ko_R	ko vector pUBW302 (HindIII)
LSA100	attaGGATCCCTGGTAACATACCTTCTCAGTC	Pp3c5_11170V3.1, 3g PpATG14 ko_F	ko vector pUBW302 (BamHI)
LSA101	atcgTCTAGAGGGTTCACAATATACAGCATTCTTC	Pp3c5_11170V3.1, 3g PpATG14 ko_R	ko vector pUBW302 (XbaI)
Genotyping of atg14 mutants
Name	Sequence 5' --> 3'	Target	Comment
LSA137	TTAGACGCCCAAGTTAGATTCC	Pp3c5_11170V3.1, PpaATG14_F	Deleted region
LSA138	CCGTGGGTACAGAAAGAGAAAG	Pp3c5_11170V3.1, PpaATG14_R	Deleted region
GP35	CCCTTCCACATGCCCTCTTCATC	Pp3c5_11170V3.1, PpaATG14_F	Left border
LS41	AATCGTCCATACTGGAATAGTACTTCTG	p35SLox (pUBW302)_R	Left border
LS35	AATATCATGGTGGAAAATGGCCGC	G418R (pUBW302)_F	Right border
GP51	GTGCACTCACTAGGAACATACCTGT	Pp3c5_11170V3.1, PpaATG14_R	Right border
RT-qPCR of auxin-related genes
Name	Sequence 5' --> 3'	Target	Comment
GP63	TACATCGAATCCGAGCGAGC	Pp3c21_16440V3.1, PpSHI1_F
GP64	AGGTACACGCGAATCCTCAC	Pp3c21_16440V3.1, PpSHI1_R
GP67	ATGGAAAGGCGAGAACGGAC	Pp3c11_11790, PpYUCb_F
GP68	GCTTGTGATTTCGGTGAGCG	Pp3c11_11790, PpYUCb_R
GP87	TCTCTATGCCGCTGATCCTTTA	Pp3c23_10200V3.1, PpPINA_F
GP107	GATCGCCCAATCCCATGAATA	Pp3c23_10200V3.1, PpPINA_R
GP108	GTTGCAAATAGGTGGCATTTCAC	Pp3c24_2970V3.1, PpPINB_F
GP109	CATCCCAAGTCCTGCATCTGA	Pp3c24_2970V3.1, PpPINB_R
GP71	GTGCGACGGAAGAACGTAATC	Pp3c24_16260V3.1, PpGH3-1_F
GP72	CGTGCTCGTGTAATCGGATAG	Pp3c24_16260V3.1, PpGH3-1_R
GP78	TCCAGCCACCATAGCAAGTG	Pp3c16_22730V3.1, PpSAUR_F
GP79	GTGCCATAGGTGGATGTGCT	Pp3c16_22730V3.1, PpSAUR_R
GP103	CTGAGACTGGGACTATGAAGTG	Pp3c1_38880V3.1, PpRSL1_F
GP104	GGCGCTTGTTTACGGAATTAGC	Pp3c1_38880V3.1, PpRSL1_R
GP81	TACGTGCAGTGTCTGGAACTC	Pp3c2_8880V3.1, PpRSL2_F
GP82	GGTCCAGCAAGCTCCAGAAG	Pp3c2_8880V3.1, PpRSL2_R
GP105	GCAAAGGCTGTCCTCTATCTC	Pp3c26_10830V3.1, PpRSL4_F
GP106	CCGTGGGAGTCTGTTCTAAAG	Pp3c26_10830V3.1, PpRSL4_R
